# Tiara: Deep learning-based classification system for eukaryotic sequences

**DOI:** 10.1101/2021.02.08.430199

**Authors:** Michał Karlicki, Stanisław Antonowicz, Anna Karnkowska

## Abstract

**Motivation:** With a large number of metagenomic datasets becoming available, the eukaryotic metagenomics emerged as a new challenge. The proper classification of eukaryotic nuclear and organellar genomes is an essential step towards the better understanding of eukaryotic diversity.

**Results:** We developed Tiara, a deep-learning-based approach for identification of eukaryotic sequences in the metagenomic data sets. Its two-step classification process enables the classification of nuclear and organellar eukaryotic fractions and subsequently divides organellar sequences to plastidial and mitochondrial. Using test dataset, we have shown that Tiara performs similarly to EukRep for prokaryotes classification and outperformed it for eukaryotes classification with lower calculation time. Tiara is also the only available tool correctly classifying organellar sequences.

**Availability and implementation:** Tiara is implemented in python 3.8, available at https://github.com/ibe-uw/tiara and tested on Unix-based systems. It is released under an open-source MIT license and documentation is available at https://ibe-uw.github.io/tiara. Version 1.0.1 of Tiara has been used for all benchmarks.
