## Supplementary material for "Tiara: Deep learning-based classification system for eukaryotic sequences": Table S5

### Sheet: Table S5
Supplementary Table S5. Evaluation of the best models and its hyperparameters for each stage of classification with different k-mer lengths for an optimal number of epochs. The best models for each stage were marked in bold. The row presented in italics shows the sub-optimal model for the first stage.
Stage	k-mer length	Size of the first layer	Size of the second layer	Dropout	Learning rate	Number of epochs	Accuracy	Mean precision	Mean recall	Mean F1 score
1st	4	2048	2048	0.2	0.001	41	0.9941	0.993	0.9936	0.9933
1st	5	2048	2048	0.2	0.001	28	0.9951	0.9951	0.9943	0.9447
1st	6	2048	1024	0.2	0.001	41	0.9954	0.9952	0.9946	0.9949
1st	6	32	32	0.5	0.01	47	0.9618	0.9578	0.9575	0.9576
2nd	4	256	128	0.2	0.001	45	0.9901	0.9897	0.9876	0.9887
2nd	5	256	128	0.2	0.001	37	0.9924	0.9922	0.9905	0.9914
2nd	6	256	128	0.5	0.001	30	0.9934	0.9938	0.9913	0.9925
2nd	7	128	64	0.2	0.01	47	0.9944	0.9945	0.9927	0.9936
