## Supplementary material for "Tiara: Deep learning-based classification system for eukaryotic sequences": Table S6

### Sheet: Table S6
Supplementary Table S6. The efficiency of the classification of test dataset of organelles depending on fragment lengths and used models. Plastid fragments ranged from 1000 bp to 75000 bp, whereas mitochondrial from 1000 bp to 5000 bp.
k-mer	Fragment length (bp)	Class	Mean first stage accuracy	First stage STD	Avg. accuracy second stage	Mean second stage accuracy	Second stage STD	Avg. accuracy second stage
6	1000	Plastid	0.756	0.1374	0.9471	0.7034	0.1376	0.935686
6	2000	Plastid	0.9187	0.0887	0.9471	0.8987	0.0958	0.935686
6	3000	Plastid	0.9609	0.0569	0.9471	0.9536	0.0591	0.935686
6	5000	Plastid	0.9981	0.0127	0.9471	0.9981	0.0127	0.935686
6	10000	Plastid	0.996	0.0206	0.9471	0.996	0.0206	0.935686
6	50000	Plastid	1	0	0.9471	1	0	0.935686
6	75000	Plastid	1	0	0.9471	1	0	0.935686
5	1000	Plastid	0.7732	0.1303	0.942133	0.72	0.12	0.937143
5	2000	Plastid	0.9245	0.0871	0.942133	0.89	0.1	0.937143
5	3000	Plastid	0.9583	0.0652	0.942133	0.95	0.07	0.937143
5	5000	Plastid	0.9987	0.0083	0.942133	1	0.01	0.937143
5	10000	Plastid	0.9981	0.0098	0.942133	1	0.01	0.937143
5	50000	Plastid	1	0	0.942133	1	0	0.937143
5	75000	Plastid	1	0	0.942133	1	0	0.937143
4	1000	Plastid	0.6943	0.1584	0.918857	0.65	0.14	0.908571
4	2000	Plastid	0.8645	0.1275	0.918857	0.85	0.12	0.908571
4	3000	Plastid	0.9188	0.1029	0.918857	0.91	0.1	0.908571
4	5000	Plastid	0.9836	0.0478	0.918857	0.98	0.05	0.908571
4	10000	Plastid	0.9708	0.0605	0.918857	0.97	0.06	0.908571
4	50000	Plastid	1	0	0.918857	1	0	0.908571
4	75000	Plastid	1	0	0.918857	1	0	0.908571
6	1000	Mitochondrion	0.7618	0.1789	0.89645	0.6245	0.1935	0.81015
6	2000	Mitochondrion	0.8826	0.1271	0.89645	0.798	0.1817	0.81015
6	3000	Mitochondrion	0.9528	0.0905	0.89645	0.8866	0.1684	0.81015
6	5000	Mitochondrion	0.9886	0.0434	0.89645	0.9315	0.1684	0.81015
5	1000	Mitochondrion	0.7548	0.1903	0.90015	0.6277	0.2014	0.81825
5	2000	Mitochondrion	0.9022	0.1281	0.90015	0.8238	0.1921	0.81825
5	3000	Mitochondrion	0.9595	0.0691	0.90015	0.8921	0.1723	0.81825
5	5000	Mitochondrion	0.9841	0.0408	0.90015	0.9294	0.1574	0.81825
4	1000	Mitochondrion	0.7177	0.186	0.863275	0.5822	0.2059	0.7784
4	2000	Mitochondrion	0.8612	0.2018	0.863275	0.7765	0.22	0.7784
4	3000	Mitochondrion	0.9331	0.1042	0.863275	0.8701	0.164	0.7784
4	5000	Mitochondrion	0.9411	0.1899	0.863275	0.8848	0.24	0.7784
