## Supplementary material for "Tiara: Deep learning-based classification system for eukaryotic sequences": Table S7

### Sheet: Table S7
Supplementary Table S7. The calculation time of Tiara and EukRep depending on the number of cores. For test nuclear genome of Minidiscus trioculatus (76.188 MB) was used.
Software	Number of cores	Calculation time (s)
Tiara	1	40.578
Tiara	2	29.656
Tiara	3	24.753
Tiara	4	20.918
Tiara	5	20.317
Tiara	6	18.216
Tiara	7	18.39
Tiara	8	16.982
Tiara	9	16.67
Tiara	10	16.602
Tiara	11	16.161
Tiara	12	15.986
Eukrep	12	85
