## Supplementary material for "Tiara: Deep learning-based classification system for eukaryotic sequences": Table S8

### Sheet: Table S8
Supplementary Table S8. Metadata and assembly statistics for three metagenomic datasets from the Mediterranean Sea (TARA Oceans) used as a case study.
SRA ID	Station number	Fraction size (μm)	Number of Reads	Read length (bp)	Number of contigs	N50	Longest contig (bp)	Total length of the assembly	GC (%)
ERR868402	26	0.8-20	190669700	60-202	560354	948	168742	552649398	50.96
ERR1726673	26	20-180	165777892	60-202	948811	867	72619	832106596	39.56
ERR1726574	26	180-2000	168824215	60-202	636672	789	74748	514919399	41.98
