## Supplementary material for "Tiara: Deep learning-based classification system for eukaryotic sequences": Table S9

### Sheet: Table S9
Supplementary Table S9. Results of the first stage of classification of metagenomic datasets by Tiara. Three k-mer lengths and three minimum lengths of contigs were used.
Fraction size (μm)	SRA ID	k-mer	Class	Number of sequences	Contig min. length (bp)	Contig max. length (bp)	N50 (bp)	Mean contigs length (bp)	Total length of assembly (bp)	Contribution (%)
0.8 - 20	ERR868402	4	eukarya	26216	>1000	32836	1380	1478.31	38755277	53.1062
0.8 - 20	ERR868402	4	archaea	5767	>1000	19050	1689	1739.18	10029833	13.7438
0.8 - 20	ERR868402	4	bacteria	75971	>1000	168742	3100	2593.49	6914484	9.47489
0.8 - 20	ERR868402	4	unknown	3758	>1000	28019	1758	1839.94	6914484	9.47489
0.8 - 20	ERR868402	4	prokarya	3171	>1000	33093	2581	2302.2	7300270	10.0035
0.8 - 20	ERR868402	4	organelle	1990	>1000	23317	1430	1538.97	3062554	4.19661
0.8 - 20	ERR868402	4	eukarya	928	>3000	32836	4500	4682.23	4345108	3.84854
0.8 - 20	ERR868402	4	archaea	493	>3000	19050	4463	4666.53	2300598	2.03768
0.8 - 20	ERR868402	4	bacteria	13826	>3000	168742	8419	7286.09	100737433	89.225
0.8 - 20	ERR868402	4	unknown	325	>3000	28019	6180	5858.98	1904167	1.68656
0.8 - 20	ERR868402	4	prokarya	552	>3000	33093	5872	5823.42	3214529	2.84717
0.8 - 20	ERR868402	4	organelle	84	>3000	23317	4453	4772.49	400889	0.355075
0.8 - 20	ERR868402	4	eukarya	251	>5000	32836	7177	7335.01	1841087	2.34888
0.8 - 20	ERR868402	4	archaea	139	>5000	19050	6930	7113.45	988770	1.26148
0.8 - 20	ERR868402	4	bacteria	6300	>5000	168742	12690	11469.6	72258411	92.188
0.8 - 20	ERR868402	4	unknown	127	>5000	28019	10177	9178.83	1165711	1.48723
0.8 - 20	ERR868402	4	prokarya	218	>5000	33093	10247	8988.64	1959524	2.49998
0.8 - 20	ERR868402	4	organelle	21	>5000	23317	7929	8003.05	168064	0.214418
0.8 - 20	ERR868402	5	eukarya	26065	>1000	26246	1363	1458.63	38019251	14.4509
0.8 - 20	ERR868402	5	archaea	6168	>1000	25900	1630	1707.5	10531864	4.0031
0.8 - 20	ERR868402	5	bacteria	77553	>1000	168742	3118	2604.94	202020908	76.787
0.8 - 20	ERR868402	5	unknown	2734	>1000	20189	1535	1646.63	4501888	1.71114
0.8 - 20	ERR868402	5	prokarya	2247	>1000	32836	2105	2087.93	4691569	1.78324
0.8 - 20	ERR868402	5	organelle	2106	>1000	23317	1494	1579.89	3327240	1.26466
0.8 - 20	ERR868402	5	eukarya	837	>3000	26246	4427	4564.39	3820392	3.38379
0.8 - 20	ERR868402	5	archaea	499	>3000	25900	4777	4834.37	2412353	2.13667
0.8 - 20	ERR868402	5	bacteria	14361	>3000	168742	8290	7216.28	103633011	91.7896
0.8 - 20	ERR868402	5	unknown	159	>3000	20189	5641	5464.27	868819	0.769529
0.8 - 20	ERR868402	5	prokarya	253	>3000	32836	8572	6655.85	1683929	1.49149
0.8 - 20	ERR868402	5	organelle	99	>3000	23317	4580	4891.11	484220	0.428882
0.8 - 20	ERR868402	5	eukarya	219	>5000	26246	6924	7072.86	1548956	1.97617
0.8 - 20	ERR868402	5	archaea	153	>5000	25900	7043	7387.42	1130276	1.44202
0.8 - 20	ERR868402	5	bacteria	6493	>5000	168742	12515	11373.9	73850636	94.2194
0.8 - 20	ERR868402	5	unknown	56	>5000	20189	9974	8733.59	489081	0.623975
0.8 - 20	ERR868402	5	prokarya	109	>5000	32836	11845	10556.1	1150620	1.46797
0.8 - 20	ERR868402	5	organelle	26	>5000	23317	8562	8153.77	211998	0.270469
0.8 - 20	ERR868402	6	eukarya	29922	>1000	32836	1384	1483.56	44390950	16.8727
0.8 - 20	ERR868402	6	archaea	5448	>1000	19050	1710	1765.74	9619764	3.65642
0.8 - 20	ERR868402	6	bacteria	76554	>1000	168742	3128	2609.29	199751564	75.9244
0.8 - 20	ERR868402	6	unknown	2012	>1000	20985	1686	1815.99	3653777	1.38878
0.8 - 20	ERR868402	6	prokarya	1327	>1000	31863	2595	2317.1	3074787	1.16871
0.8 - 20	ERR868402	6	organelle	1610	>1000	23317	1518	1616.07	2601878	0.988959
0.8 - 20	ERR868402	6	eukarya	1098	>3000	32836	4446	4627.04	5080492	4.49988
0.8 - 20	ERR868402	6	archaea	483	>3000	19050	4903	4851.18	2343119	2.07534
0.8 - 20	ERR868402	6	bacteria	14211	>3000	168742	8300	7226.82	102700350	90.9636
0.8 - 20	ERR868402	6	unknown	146	>3000	20985	10332	6868.97	1002869	0.888259
0.8 - 20	ERR868402	6	prokarya	187	>3000	31863	10269	7267.74	1359068	1.20375
0.8 - 20	ERR868402	6	organelle	83	>3000	23317	4754	5022	416826	0.36919
0.8 - 20	ERR868402	6	eukarya	291	>5000	32836	6924	7264.24	2113895	2.69693
0.8 - 20	ERR868402	6	archaea	164	>5000	19050	7205	7015.04	1150467	1.46778
0.8 - 20	ERR868402	6	bacteria	6412	>5000	168742	12638	11412.9	73179607	93.3633
0.8 - 20	ERR868402	6	unknown	69	>5000	20985	11890	10474.8	722762	0.922107
0.8 - 20	ERR868402	6	prokarya	95	>5000	31863	11779	10652.6	1012001	1.29112
0.8 - 20	ERR868402	6	organelle	25	>5000	23317	7921	8113.4	202835	0.258779
20 - 180	ERR1726673	4	eukarya	169896	>1000	26459	1591	1635.12	277800626	81.7276
20 - 180	ERR1726673	4	archaea	8311	>1000	7694	1364	1416.17	11769758	3.46261
20 - 180	ERR1726673	4	bacteria	16061	>1000	8649	1390	1446.05	23225071	6.8327
20 - 180	ERR1726673	4	unknown	9729	>1000	18891	1498	1534.33	14927508	4.3916
20 - 180	ERR1726673	4	prokarya	2258	>1000	6464	1446	1490.48	3365514	0.990118
20 - 180	ERR1726673	4	organelle	5973	>1000	72619	1397	1476.96	8821883	2.59536
20 - 180	ERR1726673	4	eukarya	10260	>3000	26459	4123	4293.21	44048360	90.9539
20 - 180	ERR1726673	4	archaea	154	>3000	7694	3715	3849.38	592804	1.22406
20 - 180	ERR1726673	4	bacteria	380	>3000	8649	3620	3726.25	1415976	2.9238
20 - 180	ERR1726673	4	unknown	326	>3000	18891	3743	4065.06	1325211	2.73638
20 - 180	ERR1726673	4	prokarya	71	>3000	6464	3578	3712.54	263590	0.544277
20 - 180	ERR1726673	4	organelle	144	>3000	72619	4623	5440.31	783405	1.61762
20 - 180	ERR1726673	4	eukarya	2072	>5000	26459	6406	6691	13863753	93.3658
20 - 180	ERR1726673	4	archaea	20	>5000	7694	5757	5881.4	117628	0.792169
20 - 180	ERR1726673	4	bacteria	26	>5000	8649	5937	6003.19	156083	1.05115
20 - 180	ERR1726673	4	unknown	42	>5000	18891	6689	7414.31	311401	2.09714
20 - 180	ERR1726673	4	prokarya	6	>5000	6464	5504	5572.33	33434	0.225162
20 - 180	ERR1726673	4	organelle	27	>5000	72619	16249	13576.1	366554	2.46857
20 - 180	ERR1726673	5	eukarya	167338	>1000	26459	1596	1638.35	274157864	80.6559
20 - 180	ERR1726673	5	archaea	8263	>1000	8260	1368	1429.34	11810675	3.47464
20 - 180	ERR1726673	5	bacteria	22135	>1000	8649	1399	1447.68	32044344	9.42729
20 - 180	ERR1726673	5	unknown	7857	>1000	14446	1477	1521.41	11953690	3.51672
20 - 180	ERR1726673	5	prokarya	2139	>1000	18891	1445	1494.32	3196347	0.94035
20 - 180	ERR1726673	5	organelle	4496	>1000	72619	1411	1500.77	6747440	1.98506
20 - 180	ERR1726673	5	eukarya	10243	>3000	26459	4120	4294.24	43985881	90.8249
20 - 180	ERR1726673	5	archaea	174	>3000	8260	3808	3982.36	692930	1.43081
20 - 180	ERR1726673	5	bacteria	506	>3000	8649	3583	3694.76	1869551	3.86037
20 - 180	ERR1726673	5	unknown	245	>3000	14446	3760	4029.94	987335	2.03871
20 - 180	ERR1726673	5	prokarya	56	>3000	18891	3789	4152.3	232529	0.480141
20 - 180	ERR1726673	5	organelle	111	>3000	72619	5304	5956.04	661120	1.36512
20 - 180	ERR1726673	5	eukarya	2080	>5000	26459	6397	6686.72	13908374	93.6663
20 - 180	ERR1726673	5	archaea	22	>5000	8260	6562	6453.86	141985	0.956202
20 - 180	ERR1726673	5	bacteria	27	>5000	8649	5937	6121.26	165274	1.11304
20 - 180	ERR1726673	5	unknown	32	>5000	14446	6978	7094.47	227023	1.52889
20 - 180	ERR1726673	5	prokarya	7	>5000	18891	8518	7807.71	54654	0.368069
20 - 180	ERR1726673	5	organelle	25	>5000	72619	17859	14061.7	351543	2.36748
20 - 180	ERR1726673	6	eukarya	189165	>1000	26459	1583	1625.55	307497428	90.4643
20 - 180	ERR1726673	6	archaea	5414	>1000	7314	1357	1416.32	7667978	2.25588
20 - 180	ERR1726673	6	bacteria	11657	>1000	7880	1311	1367.28	15938434	4.68901
20 - 180	ERR1726673	6	unknown	3231	>1000	18891	1371	1425.32	4605204	1.35483
20 - 180	ERR1726673	6	prokarya	646	>1000	9697	1341	1409.29	910404	0.267836
20 - 180	ERR1726673	6	organelle	2115	>1000	72619	1400	1555.99	3290912	0.968171
20 - 180	ERR1726673	6	eukarya	10928	>3000	26459	4088	4268.04	46641135	96.3076
20 - 180	ERR1726673	6	archaea	105	>3000	7314	3598	3701.86	388695	0.802602
20 - 180	ERR1726673	6	bacteria	136	>3000	7880	3525	3660.99	497894	1.02808
20 - 180	ERR1726673	6	unknown	74	>3000	18891	3730	4126.09	305331	0.630467
20 - 180	ERR1726673	6	prokarya	12	>3000	9697	3511	3887.25	46647	0.0963197
20 - 180	ERR1726673	6	organelle	80	>3000	72619	8649	6870.55	549644	1.13494
20 - 180	ERR1726673	6	eukarya	2144	>5000	26459	6392	6682.12	14326462	96.4819
20 - 180	ERR1726673	6	archaea	6	>5000	7314	6466	6461.67	38770	0.261098
20 - 180	ERR1726673	6	bacteria	9	>5000	7880	6198	5971.11	53740	0.361913
20 - 180	ERR1726673	6	unknown	10	>5000	18891	7237	8010.6	80106	0.539476
20 - 180	ERR1726673	6	prokarya	1	>5000	9697	9697	9697	9697	0.0653047
20 - 180	ERR1726673	6	organelle	23	>5000	72619	17859	14786	340078	2.29026
180 - 1800	ERR1726574	4	eukarya	99217	>1000	74748	1421	1483.28	147166229	86.876
180 - 1800	ERR1726574	4	archaea	4954	>1000	6834	1293	1357.85	6726793	3.971
180 - 1800	ERR1726574	4	bacteria	5125	>1000	19781	1292	1375.04	7047080	4.16007
180 - 1800	ERR1726574	4	unknown	3181	>1000	12478	1385	1462.84	4653289	2.74695
180 - 1800	ERR1726574	4	prokarya	773	>1000	18571	1385	1476.92	1141658	0.67395
180 - 1800	ERR1726574	4	organelle	1765	>1000	14304	1398	1508.81	2663046	1.57206
180 - 1800	ERR1726574	4	eukarya	2943	>3000	74748	3992	4212.25	12396650	89.3962
180 - 1800	ERR1726574	4	archaea	50	>3000	6834	3921	4051.32	202566	1.46077
180 - 1800	ERR1726574	4	bacteria	85	>3000	19781	4272	4599.06	390920	2.81905
180 - 1800	ERR1726574	4	unknown	100	>3000	12478	3722	4055.77	405577	2.92475
180 - 1800	ERR1726574	4	prokarya	28	>3000	18571	4363	4533.79	126946	0.915448
180 - 1800	ERR1726574	4	organelle	73	>3000	14304	4532	4718.15	344425	2.48376
180 - 1800	ERR1726574	4	eukarya	491	>5000	74748	6435	6991.13	3432644	87.1101
180 - 1800	ERR1726574	4	archaea	9	>5000	6834	5393	5660.33	50943	1.29278
180 - 1800	ERR1726574	4	bacteria	20	>5000	19781	8237	7839	156780	3.9786
180 - 1800	ERR1726574	4	unknown	17	>5000	12478	5883	6696.35	113838	2.88886
180 - 1800	ERR1726574	4	prokarya	5	>5000	18571	8016	8538.8	42694	1.08344
180 - 1800	ERR1726574	4	organelle	19	>5000	14304	7423	7423.08	143680	3.64616
180 - 1800	ERR1726574	5	eukarya	97788	>1000	74748	1422	1484.27	145143788	85.6821
180 - 1800	ERR1726574	5	archaea	5642	>1000	8026	1310	1373.35	7748440	4.5741
180 - 1800	ERR1726574	5	bacteria	6915	>1000	19781	1318	1391.96	9625382	5.68211
180 - 1800	ERR1726574	5	unknown	2776	>1000	21844	1377	1449.82	4024693	2.37588
180 - 1800	ERR1726574	5	prokarya	779	>1000	6233	1343	1433.12	1116398	0.659038
180 - 1800	ERR1726574	5	organelle	1115	>1000	14304	1470	1559.99	1739394	1.02681
180 - 1800	ERR1726574	5	eukarya	2927	>3000	74748	4002	4212.84	12330981	88.9227
180 - 1800	ERR1726574	5	archaea	83	>3000	8026	3932	4149.14	344379	2.48343
180 - 1800	ERR1726574	5	bacteria	123	>3000	19781	4034	4307.24	529791	3.82049
180 - 1800	ERR1726574	5	unknown	69	>3000	21844	4109	4443.16	306578	2.21083
180 - 1800	ERR1726574	5	prokarya	21	>3000	6233	3642	3897.14	81840	0.590175
180 - 1800	ERR1726574	5	organelle	56	>3000	14304	4532	4884.2	273515	1.9724
180 - 1800	ERR1726574	5	eukarya	490	>5000	74748	6369	6983.49	3421910	86.8377
180 - 1800	ERR1726574	5	archaea	12	>5000	21844	8312	8193.75	98325	2.49519
180 - 1800	ERR1726574	5	bacteria	19	>5000	8026	5595	5806.68	110327	2.79977
180 - 1800	ERR1726574	5	unknown	22	>5000	19781	7808	7787.36	171322	4.34764
180 - 1800	ERR1726574	5	prokarya	3	>5000	6233	5674	5834.33	17503	0.444173
180 - 1800	ERR1726574	5	organelle	15	>5000	14304	8381	8079.47	121192	3.07549
180 - 1800	ERR1726574	6	eukarya	104897	>1000	74748	1418	1481.33	155387572	91.7292
180 - 1800	ERR1726574	6	archaea	2988	>1000	7423	1296	1358.03	4057797	2.39542
180 - 1800	ERR1726574	6	bacteria	4578	>1000	19781	1288	1367.72	6261440	3.69629
180 - 1800	ERR1726574	6	unknown	1392	>1000	11419	1295	1364.26	1899043	1.12105
180 - 1800	ERR1726574	6	prokarya	315	>1000	3841	1270	1325.01	417378	0.246389
180 - 1800	ERR1726574	6	organelle	845	>1000	14304	1534	1627.06	1374865	0.811618
180 - 1800	ERR1726574	6	eukarya	3098	>3000	74748	3994	4209.97	13042493	94.0536
180 - 1800	ERR1726574	6	archaea	39	>3000	7423	3932	4101.28	159950	1.15345
180 - 1800	ERR1726574	6	bacteria	75	>3000	19781	4120	4485.95	336446	2.42622
180 - 1800	ERR1726574	6	unknown	15	>3000	11419	3921	4543.2	68148	0.491437
180 - 1800	ERR1726574	6	prokarya	2	>3000	3841	3841	3741.5	7483	0.0539623
180 - 1800	ERR1726574	6	organelle	50	>3000	14304	4783	5051.28	252564	1.82132
180 - 1800	ERR1726574	6	eukarya	517	>5000	74748	6435	6990.52	3614101	91.715
180 - 1800	ERR1726574	6	archaea	11	>5000	7423	5484	5723.55	62959	1.59771
180 - 1800	ERR1726574	6	bacteria	14	>5000	19781	8237	8313.86	116394	2.95373
180 - 1800	ERR1726574	6	unknown	4	>5000	11419	5781	7070.75	28283	0.717737
180 - 1800	ERR1726574	6	prokarya	0	>5000	0	0	0	0	0
180 - 1800	ERR1726574	6	organelle	15	>5000	14304	8381	7922.8	118842	3.01585
