## Supplementary material for "Tiara: Deep learning-based classification system for eukaryotic sequences": Table S10

### Sheet: Table S10
Supplementary Table S10. Annotation of contigs longer than 10 kb classified by Tiara as an organelle.
Sample ID	Contig name	Length (bp)	Type	BlastN top hit	Accession no.	Query Coverage	E-value	Identity (%)	Length of the hit (bp)	Relative genome completness (%)	Number of predicted genes
ERR868402	k117_2181686 flag=1 multi=9.0000 len=12849	12849	Plastid	Florenciella parvula voucher CCMP2471 chloroplast, complete genome	NC_044407.1	0.87	0.0	82.77	108152	11.8805	14
ERR868402	k117_1087489 flag=1 multi=8.0000 len=11267	11267	Plastid	Pycnococcus provasolii chloroplast, complete genome	FJ493498.1	0.93	0.0	88.02	80211	14.0467	13
ERR868402	k117_2450303 flag=1 multi=8.0000 len=12136	12136	Plastid	Pycnococcus provasolii chloroplast, complete genome	FJ493498.1	0.83	0.0	89.90	80211	15.1301	9
ERR868402	k117_2693983 flag=1 multi=7.0000 len=10265	10265	Plastid	Florenciella parvula voucher CCMP2471 chloroplast, complete genome	NC_044407.1	0.99	0.0	72.09	108152	9.49127	21
ERR868402	k117_3186569 flag=1 multi=8.0000 len=23317	23317	Plastid	Pycnococcus provasolii chloroplast, complete genome	FJ493498.1	0.58	0.0	79.72	80211	29.0696	16
ERR868402	k117_2052512 flag=1 multi=7.0000 len=10025	10025	Not plastid	No hit	-	-	-	-	-	-	-
ERR1726673	k119_923737 flag=1 multi=26.9300 len=15708	15708	Michochndrion	Paracyclopina nana mitochondrion, complete genome	EU877959.1	0.33	0.0	72.62	15981	98.2917	24
ERR1726673	k119_763854 flag=1 multi=11.0000 len=17859	17859	Michochndrion	Melosira undulata mitochondrion, complete genome	NC_037728.1	0.62	0.0	80.58	32777	54.4864	17
ERR1726673	k119_1030233 flag=1 multi=84.5921 len=15474	15474	Michochndrion	Conus genuanus mitochondrion, partial genome	KY864974.1	0.23	1e-152	68.87	15328	100.953	19
ERR1726673	k119_1639904 flag=1 multi=21.0000 len=16249	16249	Michochndrion	Paracyclopina nana mitochondrion, complete genome	EU877959.1	0.29	0.0	72.73	15981	101.677	10
ERR1726673	k119_1199789 flag=1 multi=20.2066 len=72619	72619	Plastid	Proboscia sp. chloroplast, complete genome	MG755791.1	1	0.0	99.91	138249	52.5277	71
ERR1726673	k119_1463733 flag=1 multi=22.0000 len=12864	12864	Michochndrion	Laurentiella strenua mitochondrion, complete genome	KX529838.1	0.3	0.0	71.86	66721	19.2803	11
ERR1726673	k119_1471102 flag=1 multi=49.6530 len=28187	28187	Michochndrion	Monolepta sp. EMHAU-15070824 mitochondrion, complete genome	KY039142.1	0.09	0.0	71.48	15792	178.489	14
ERR1726673	k119_1687622 flag=1 multi=42.3810 len=12968	12968	Michochndrion	Undinula vulgaris mitochondrion, complete genome	MN603005.1	0.7	0.0	75.96	15303	84.7416	10
ERR1726673	k119_1654498 flag=1 multi=26.9788 len=19775	19775	Michochndrion	Laurentiella strenua mitochondrion, complete genome	KX529838.1	0.38	0.0	69.50	66721	29.6383	15
ERR1726673	k119_2238658 flag=1 multi=11.0000 len=10976	10976	Michochndrion	Melosira undulata mitochondrion, complete genome	NC_037728.1	0.53	0.0	76.13	32777	33.4869	14
ERR1726673	k119_2176469 flag=1 multi=26.0000 len=39324	39324	Plastid	Proboscia sp. chloroplast, complete genome	MG755791.1	1	0.0	99.91	138249	28.4443	49
ERR1726673	k119_1948868 flag=1 multi=16.0000 len=10306	10306	Michochndrion	Undinula vulgaris mitochondrion, complete genome	MN603005.1	0.91	0.0	74.32	15303	67.3463	9
ERR1726574	k119_522555 flag=1 multi=202.3937 len=12125	12125	Michochndrion	Undinula vulgaris mitochondrion, complete genome	MN603005.1	0.59	0.0	75.96	15303	79.2328	8
ERR1726574	k119_941068 flag=1 multi=72.8934 len=14304	14304	Michochndrion	Sarsia tubulosa mitochondrion, partial genome	KT809333.1	0.28	2e-106	71.40	13908	102.847	11
ERR1726574	k119_983535 flag=1 multi=65.5660 len=12400	12400	Michochndrion	Undinula vulgaris mitochondrion, complete genome	MN603005.1	0.84	0.0	81.60	15303	81.0299	9
